# Whales and Men: genetic inferences uncover a detailed history of hunting in bowhead whale

**DOI:** 10.1101/2020.04.09.033191

**Authors:** TB Hoareau

**Affiliations:** Reneco International Wildlife Consultants LLC, Sky Tower, office 3902 and 3903 - Al Reem Island P.O. Box 61741 - Abu Dhabi, United Arab Emirates; Institution at which research was done: Molecular Ecology and Evolution Programme, Department of Biochemistry, Genetics and Microbiology, University of Pretoria, Pretoria 0002, South Africa

**Keywords:** Abundance, *Balaena mysticetus*, Extended Bayesian Skyline plot, Last Glacial Maximum, Population dynamics, Whaling

## Abstract

After millennia of hunting and a population collapse, it is still challenging to understand the genetic consequences of whaling on the circumarctic bowhead whale. Here I use published modern mtDNA sequences from the Bering-Chukchi-Beaufort population and a new time calibration to show that late–glacial climate changes and whaling have been the major drivers of population change. Cultures that hunted in the Arctic Seas from as early as 5000 years ago appear to be responsible for successive declines of the population growth, bringing the effective size down to 38% of its pristine population size. The Thules and the Basques (year 1000–1730) who only hunted in the North Atlantic had a major impact on this North Pacific population, indicating that bowhead whale stocks respond to harvesting as a single population unit. Recent positive growth is inferred only after the end of commercial whaling in 1915, and for levels of harvesting that are close to the current annual quota of 67 whales. By unfolding the population history of the bowhead whale, I provide compelling evidence that mtDNA yields critical yet undervalued information for management and conservation of natural populations.
