## Supplementary Table 2 - Sequence information for "Whales and Men: genetic inferences uncover a detailed history of hunting in bowhead whale"

### Sheet: Sheet1
			HVR1		Cyt b		ND1
	GeneticID	Year collected	haplotype	Genbank ID	haplotype	Genbank ID	haplotype	Genbank ID
1	95B1	1995	20	FJ744444.1	23	JX470215.1	1	JX470239.1
2	95B4	1995	27	FJ744451.1	25	JX470217.1	8	JX470261.1
3	95B8	1995	42	FJ744466.1	36	JX470226.1	1	JX470239.1
4	95B9	1995	42	FJ744466.1	5	JX470235.1	1	JX470239.1
5	96B10	1996	1	FJ744425.1	42	JX470232.1	4	JX470259.1
6	96B11	1996	23	FJ744447.1	31	JX470222.1	1	JX470239.1
7	96B12	1996	45	FJ744469.1	42	JX470232.1	4	JX470259.1
8	96B14	1996	1	FJ744425.1	39	JX470228.1	4	JX470259.1
9	96B15	1996	35	FJ744459.1	5	JX470235.1	2	JX470245.1
10	96B16	1996	28	FJ744452.1	34	JX470225.1	1	JX470239.1
11	96B17	1996	29	FJ744453.1	34	JX470225.1	1	JX470239.1
12	96B18	1996	46	FJ744470.1	1	JX470203.1	1	JX470239.1
13	96B19	1996	38	FJ744462.1	6	JX470236.1	1	JX470239.1
14	96B2	1996	4	FJ744428.1	31	JX470222.1	1	JX470239.1
15	96B20	1996	20	FJ744444.1	20	JX470214.1	1	JX470239.1
16	96B21	1996	42	FJ744466.1	1	JX470203.1	25	JX470250.1
17	96B22	1996	61	FJ744485.1	42	JX470232.1	1	JX470239.1
18	96B23	1996	42	FJ744466.1	43	JX470233.1	2	JX470245.1
19	96B4	1996	19	FJ744443.1	20	JX470214.1	1	JX470239.1
20	96B5	1996	61	FJ744485.1	42	JX470232.1	25	JX470250.1
21	96B6	1996	58	FJ744482.1	5	JX470235.1	2	JX470245.1
22	96B7	1996	42	FJ744466.1	37	JX470227.1	1	JX470239.1
23	96B8	1996	23	FJ744447.1	31	JX470222.1	1	JX470239.1
24	96B9	1996	51	FJ744475.1	20	JX470214.1	3	JX470253.1
25	97B10	1997	42	FJ744466.1	42	JX470232.1	22	JX470247.1
26	97B12	1997	4	FJ744428.1	31	JX470222.1	7	JX470260.1
27	97B17	1997	46	FJ744470.1	1	JX470203.1	1	JX470239.1
28	97B18	1997	39	FJ744463.1	6	JX470236.1	1	JX470239.1
29	97B19	1997	2	FJ744426.1	11	JX470205.1	2	JX470245.1
30	97B2	1997	42	FJ744466.1	1	JX470203.1	1	JX470239.1
31	97B20	1997	23	FJ744447.1	34	JX470225.1	1	JX470239.1
32	97B21	1997	64	FJ744488.1	18	JX470211.1	34	JX470258.1
33	97B22	1997	10	FJ744434.1	11	JX470205.1	2	JX470245.1
34	97B24	1997	21	FJ744445.1	24	JX470216.1	30	JX470254.1
35	97B25	1997	5	FJ744429.1	31	JX470222.1	29	JX470252.1
36	97B26	1997	23	FJ744447.1	31	JX470222.1	1	JX470239.1
37	97B27	1997	5	FJ744429.1	31	JX470222.1	1	JX470239.1
38	97B28	1997	42	FJ744466.1	1	JX470203.1	1	JX470239.1
39	97B29	1997	2	FJ744426.1	11	JX470205.1	2	JX470245.1
40	97B3	1997	18	FJ744442.1	20	JX470214.1	16	JX470243.1
41	97B30	1997	4	FJ744428.1	31	JX470222.1	7	JX470260.1
42	97B31	1997	42	FJ744466.1	1	JX470203.1	1	JX470239.1
43	97B4	1997	32	FJ744456.1	5	JX470235.1	32	JX470256.1
44	98B24	1998	42	FJ744466.1	1	JX470203.1	1	JX470239.1
45	99B15	1999	61	FJ744485.1	42	JX470232.1	1	JX470239.1
46	99B17	1999	5	FJ744429.1	31	JX470222.1	29	JX470252.1
47	99B2	1999	14	FJ744438.1	1	JX470203.1	31	JX470255.1
48	99B21	1999	23	FJ744447.1	41	JX470231.1	4	JX470259.1
49	99B23	1999	50	FJ744474.1	20	JX470214.1	3	JX470253.1
50	99B3	1999	23	FJ744447.1	34	JX470225.1	1	JX470239.1
51	99B7	1999	43	FJ744467.1	39	JX470228.1	4	JX470259.1
52	02B14	2002	42	FJ744466.1	5	JX470235.1	1	JX470239.1
53	02B15	2002	1	FJ744425.1	39	JX470228.1	4	JX470259.1
54	02B16	2002	15	FJ744439.1	31	JX470222.1	1	JX470239.1
55	02B17	2002	34	FJ744458.1	5	JX470235.1	2	JX470245.1
56	02B18	2002	1	FJ744425.1	39	JX470228.1	4	JX470259.1
57	02B19	2002	42	FJ744466.1	37	JX470227.1	1	JX470239.1
58	02B2	2002	42	FJ744466.1	1	JX470203.1	4	JX470259.1
59	02B20	2002	48	FJ744472.1	41	JX470231.1	1	JX470239.1
60	02B21	2002	31	FJ744455.1	5	JX470235.1	33	JX470257.1
61	02B22	2002	58	FJ744482.1	5	JX470235.1	2	JX470245.1
62	02B8	2002	5	FJ744429.1	32	JX470223.1	1	JX470239.1
63	02G2	2002	31	FJ744455.1	5	JX470235.1	33	JX470257.1
64	02KK1	2002	23	FJ744447.1	29	JX470219.1	23	JX470248.1
65	02KK2	2002	15	FJ744439.1	31	JX470222.1	1	JX470239.1
66	02S2_4	2002	42	FJ744466.1	43	JX470233.1	1	JX470239.1
67	02S3	2002	64	FJ744488.1	18	JX470211.1	34	JX470258.1
68	02S5	2002	42	FJ744466.1	5	JX470235.1	1	JX470239.1
69	03B12	2003	19	FJ744443.1	20	JX470214.1	1	JX470239.1
70	03B13	2003	46	FJ744470.1	1	JX470203.1	1	JX470239.1
71	03B14	2003	5	FJ744429.1	31	JX470222.1	1	JX470239.1
72	03B16	2003	42	FJ744466.1	43	JX470233.1	1	JX470239.1
73	03B2	2003	42	FJ744466.1	5	JX470235.1	1	JX470239.1
74	03KK1	2003	42	FJ744466.1	37	JX470227.1	1	JX470239.1
75	03KK2	2003	42	FJ744466.1	1	JX470203.1	12	JX470240.1
76	03S1	2003	34	FJ744458.1	1	JX470203.1	1	JX470239.1
77	03S2	2003	42	FJ744466.1	1	JX470203.1	12	JX470240.1
78	04B1	2004	23	FJ744447.1	31	JX470222.1	1	JX470239.1
79	04B10	2004	23	FJ744447.1	30	JX470221.1	24	JX470249.1
80	04B11	2004	55	FJ744479.1	16	JX470209.1	2	JX470245.1
81	04B12	2004	31	FJ744455.1	5	JX470235.1	33	JX470257.1
82	04B13	2004	25	FJ744449.1	34	JX470225.1	1	JX470239.1
83	04B14	2004	66	FJ744490.1	1	JX470203.1	1	JX470239.1
84	04B15	2004	42	FJ744466.1	1	JX470203.1	1	JX470239.1
85	04B16	2004	10	FJ744434.1	11	JX470205.1	2	JX470245.1
86	04B17	2004	42	FJ744466.1	1	JX470203.1	1	JX470239.1
87	04B18	2004	13	FJ744437.1	9	JX470238.1	1	JX470239.1
88	04B20	2004	17	FJ744441.1	20	JX470214.1	1	JX470239.1
89	04B3	2004	5	FJ744429.1	31	JX470222.1	1	JX470239.1
90	04B4	2004	61	FJ744485.1	42	JX470232.1	1	JX470239.1
91	04B5	2004	32	FJ744456.1	17	JX470210.1	2	JX470245.1
92	04B6	2004	43	FJ744467.1	39	JX470228.1	4	JX470259.1
93	04B7	2004	7	FJ744431.1	31	JX470222.1	20	JX470246.1
94	04B9	2004	2	FJ744426.1	12	JX470206.1	2	JX470245.1
95	04G3	2004	28	FJ744452.1	28	JX470218.1	1	JX470239.1
96	04KK1	2004	46	FJ744470.1	3	JX470220.1	1	JX470239.1
97	04KK2	2004	42	FJ744466.1	43	JX470233.1	1	JX470239.1
98	04KK3	2004	33	FJ744457.1	14	JX470208.1	2	JX470245.1
99	04N1	2004	51	FJ744475.1	20	JX470214.1	3	JX470253.1
100	04N2	2004	20	FJ744444.1	25	JX470217.1	8	JX470261.1
101	04N3	2004	20	FJ744444.1	20	JX470214.1	1	JX470239.1
102	05B1	2005	61	FJ744485.1	42	JX470232.1	1	JX470239.1
103	05B10	2005	42	FJ744466.1	1	JX470203.1	26	JX470251.1
104	05B11	2005	43	FJ744467.1	39	JX470228.1	4	JX470259.1
105	05B12	2005	59	FJ744483.1	5	JX470235.1	2	JX470245.1
106	05B13	2005	23	FJ744447.1	31	JX470222.1	1	JX470239.1
107	05B15	2005	28	FJ744452.1	34	JX470225.1	1	JX470239.1
108	05B16	2005	53	FJ744477.1	34	JX470225.1	17	JX470244.1
109	05B17	2005	61	FJ744485.1	42	JX470232.1	25	JX470250.1
110	05B18	2005	24	FJ744448.1	31	JX470222.1	1	JX470239.1
111	05B19	2005	42	FJ744466.1	36	JX470226.1	1	JX470239.1
112	05B2	2005	20	FJ744444.1	25	JX470217.1	8	JX470261.1
113	05B20	2005	42	FJ744466.1	2	JX470213.1	1	JX470239.1
114	05B21	2005	46	FJ744470.1	1	JX470203.1	31	JX470255.1
115	05B22	2005	36	FJ744460.1	16	JX470209.1	2	JX470245.1
116	05B23	2005	11	FJ744435.1	1	JX470203.1	1	JX470239.1
117	05B24	2005	29	FJ744453.1	34	JX470225.1	1	JX470239.1
118	05B25	2005	7	FJ744431.1	31	JX470222.1	20	JX470246.1
119	05B26	2005	64	FJ744488.1	18	JX470211.1	20	JX470246.1
120	05B27	2005	41	FJ744465.1	42	JX470232.1	34	JX470258.1
121	05B28	2005	49	FJ744473.1	44	JX470234.1	1	JX470239.1
122	05B3	2005	7	FJ744431.1	31	JX470222.1	20	JX470246.1
123	05B4	2005	42	FJ744466.1	36	JX470226.1	1	JX470239.1
124	05B5	2005	36	FJ744460.1	16	JX470209.1	2	JX470245.1
125	05B6	2005	42	FJ744466.1	1	JX470203.1	4	JX470259.1
126	05B7	2005	64	FJ744488.1	18	JX470211.1	34	JX470258.1
127	05B8	2005	42	FJ744466.1	1	JX470203.1	1	JX470239.1
128	05B9	2005	23	FJ744447.1	31	JX470222.1	1	JX470239.1
129	05BpB1	2005	9	FJ744433.1	20	JX470214.1	4	JX470259.1
130	05BpB12	2005	19	FJ744443.1	31	JX470222.1	1	JX470239.1
131	05BpB8	2005	42	FJ744466.1	4	JX470229.1	1	JX470239.1
132	05G1	2005	42	FJ744466.1	1	JX470203.1	1	JX470239.1
133	05G2	2005	5	FJ744429.1	31	JX470222.1	1	JX470239.1
134	05H1	2005	23	FJ744447.1	34	JX470225.1	1	JX470239.1
135	05KK1	2005	42	FJ744466.1	1	JX470203.1	1	JX470239.1
136	05KK3	2005	27	FJ744451.1	25	JX470217.1	8	JX470261.1
137	05S1	2005	47	FJ744471.1	5	JX470235.1	2	JX470245.1
138	05S3	2005	5	FJ744429.1	31	JX470222.1	1	JX470239.1
139	05S4	2005	7	FJ744431.1	31	JX470222.1	20	JX470246.1
140	05S5	2005	42	FJ744466.1	1	JX470203.1	1	JX470239.1
141	05S6	2005	43	FJ744467.1	39	JX470228.1	4	JX470259.1
142	05S7	2005	42	FJ744466.1	5	JX470235.1	1	JX470239.1
143	05WW1	2005	41	FJ744465.1	20	JX470214.1	14	JX470242.1
144	05WW2	2005	20	FJ744444.1	42	JX470232.1	1	JX470239.1
145	05WW3	2005	32	FJ744456.1	5	JX470235.1	32	JX470256.1
146	05WW4	2005	23	FJ744447.1	31	JX470222.1	13	JX470241.1
147	06B1	2006	42	FJ744466.1	7	JX470237.1	1	JX470239.1
148	06B2	2006	3	FJ744427.1	42	JX470232.1	1	JX470239.1
149	06B3	2006	42	FJ744466.1	43	JX470233.1	1	JX470239.1
